# A Timeline of Bacterial and Archaeal Diversification in the Ocean

**DOI:** 10.1101/2022.10.27.514092

**Authors:** Carolina A. Martinez-Gutierrez, Josef C. Uyeda, Frank O. Aylward

**Affiliations:** Department of Biological Sciences, Virginia Tech, Blacksburg, VA, USA; Center for Emerging, Zoonotic, and Arthropod-borne Pathogens, Virginia Tech, Blacksburg, VA, USA

**Keywords:** Microbial Oceanography, Marine Microbial Diversification, Bayesian Molecular Dating, Great Oxidation Event

## Abstract

Microbial plankton play a central role in marine biogeochemical cycles, but the timing in which abundant lineages diversified into ocean environments remains unclear. Here, we reconstructed the timeline in which major clades of bacteria and archaea colonized the ocean using a high-resolution benchmarked phylogenetic tree that allows for simultaneous and direct comparison of the ages of multiple divergent lineages. Our findings show that the diversification of the most prevalent marine clades spans throughout a period of 2.2 Ga, with most clades colonizing the ocean during the last 800 million years. The oldest clades - SAR202, SAR324, *Ca.* Marinimicrobia, and Marine Group II - diversified around the time of the Great Oxidation Event (GOE), during which oxygen concentration increased but remained at microaerophilic levels throughout the Mid-Proterozoic, consistent with the prevalence of some clades within these groups in oxygen minimum zones today. We found the diversification of the prevalent heterotrophic marine clades SAR11, SAR116, SAR92, SAR86, and Roseobacter as well as the Marine Group I, to occur near to the Neoproterozoic Oxygenation Event (0.8-0.4 Ga). The diversification of these clades is concomitant with an overall increase of oxygen and nutrients in the ocean at this time, as well as the diversification of eukaryotic algae, consistent with the previous hypothesis that the diversification of heterotrophic bacteria is linked to the emergence of large eukaryotic phytoplankton. The youngest clades correspond to the widespread phototrophic clades *Prochlorococcus, Synechococcus,* and *Crocosphaera*, whose diversification happened after the Phanerozoic Oxidation Event (0.45-0.4 Ga), in which oxygen concentrations had already reached their modern levels in the atmosphere and the ocean. Our work clarifies the timing at which abundant lineages of bacteria and archaea colonized the ocean, thereby providing key insights into the evolutionary history of lineages that comprise the majority of prokaryotic biomass in the modern ocean.
