## Supplemental File 6 for "A Timeline of Bacterial and Archaeal Diversification in the Ocean"

Clade	Period	Function	Category
Aerobic_Marinimicrobia	Early_branching_clades	aguA; agmatine deiminase [EC:3.5.3.12]	Arginine_and_proline_metabolism
Aerobic_Marinimicrobia	Early_branching_clades	pip; proline iminopeptidase [EC:3.4.11.5]	Arginine_and_proline_metabolism
Aerobic_Marinimicrobia	Early_branching_clades	aspB; aspartate aminotransferase [EC:2.6.1.1]	Arginine_and_proline_metabolism
Aerobic_Marinimicrobia	Early_branching_clades	glnA, GLUL; glutamine synthetase [EC:6.3.1.2]	Arginine_biosynthesis
Aerobic_Marinimicrobia	Early_branching_clades	aspB; aspartate aminotransferase [EC:2.6.1.1]	Arginine_biosynthesis
Aerobic_Marinimicrobia	Early_branching_clades	mutM, fpg; formamidopyrimidine-DNA glycosylase [EC:3.2.2.23 4.2.99.18]	Base_excision_repair
Aerobic_Marinimicrobia	Early_branching_clades	mutM, fpg; formamidopyrimidine-DNA glycosylase [EC:3.2.2.23 4.2.99.18]	DNA_repair_and_recombination_proteins
Aerobic_Marinimicrobia	Early_branching_clades	addA; ATP-dependent helicase\/nuclease subunit A [EC:5.6.2.4 3.1.-.-]	DNA_repair_and_recombination_proteins
Aerobic_Marinimicrobia	Early_branching_clades	dut, DUT; dUTP pyrophosphatase [EC:3.6.1.23]	DNA_repair_and_recombination_proteins
Aerobic_Marinimicrobia	Early_branching_clades	ggt; gamma-glutamyltranspeptidase glutathione hydrolase [EC:2.3.2.2 3.4.19.13]	Glutathione_metabolism
Aerobic_Marinimicrobia	Early_branching_clades	ATPF1D, atpH; F-type H+-transporting ATPase subunit delta	Oxidative_phosphorylation
Aerobic_Marinimicrobia	Early_branching_clades	ATPF0C, atpE; F-type H+-transporting ATPase subunit c	Oxidative_phosphorylation
Aerobic_Marinimicrobia	Early_branching_clades	coxD, ctaF; cytochrome c oxidase subunit IV [EC:7.1.1.9]	Oxidative_phosphorylation
Aerobic_Marinimicrobia	Early_branching_clades	phhA, PAH; phenylalanine-4-hydroxylase [EC:1.14.16.1]	Phenylalanine_metabolism
Aerobic_Marinimicrobia	Early_branching_clades	aspB; aspartate aminotransferase [EC:2.6.1.1]	Phenylalanine_metabolism
Aerobic_Marinimicrobia	Early_branching_clades	ggt; gamma-glutamyltranspeptidase glutathione hydrolase [EC:2.3.2.2 3.4.19.13]	Taurine_and_hypotaurine_metabolism
Aerobic_Marinimicrobia	Early_branching_clades	aspB; aspartate aminotransferase [EC:2.6.1.1]	Tyrosine_metabolism
Aerobic_Marinimicrobia	Early_branching_clades	E5.4.99.2A, mcmA1; methylmalonyl-CoA mutase, N-terminal domain [EC:5.4.99.2]	Valine_leucine_and_isoleucine_degradation
Crocosphaera	Late_branching_phototrophs	asnB, ASNS; asparagine synthase (glutamine-hydrolysing) [EC:6.3.5.4]	Alanine_aspartate_and_glutamate_metabolism
Crocosphaera	Late_branching_phototrophs	AGXT; alanine-glyoxylate transaminase serine-glyoxylate transaminase serine-pyruvate transaminase [EC:2.6.1.44 2.6.1.45 2.6.1.51]	Alanine_aspartate_and_glutamate_metabolism
Crocosphaera	Late_branching_phototrophs	bioK; pimeloyl-[acyl-carrier protein] methyl ester esterase [EC:3.1.1.85]	Biotin_metabolism
Crocosphaera	Late_branching_phototrophs	bioC; malonyl-CoA O-methyltransferase [EC:2.1.1.197]	Biotin_metabolism
Crocosphaera	Late_branching_phototrophs	wcaL, amsK; colanic acid\/amylovoran biosynthesis glycosyltransferase [EC:2.4.-.-]	Glycosyltransferases
Crocosphaera	Late_branching_phototrophs	HS3ST5; [heparan sulfate]-glucosamine 3-sulfotransferase 5 [EC:2.8.2.23]	Glycosyltransferases
Crocosphaera	Late_branching_phototrophs	OGT; protein O-GlcNAc transferase [EC:2.4.1.255]	Glycosyltransferases
Crocosphaera	Late_branching_phototrophs	pslH; polysaccharide biosynthesis protein PslH	Glycosyltransferases
Crocosphaera	Late_branching_phototrophs	mgs, bgsB; 1,2-diacylglycerol 3-alpha-glucosyltransferase [EC:2.4.1.337]	Glycosyltransferases
Crocosphaera	Late_branching_phototrophs	K14340; mannosyltransferase [EC:2.4.1.-]	Glycosyltransferases
Crocosphaera	Late_branching_phototrophs	DPM1; dolichol-phosphate mannosyltransferase [EC:2.4.1.83]	Glycosyltransferases
Crocosphaera	Late_branching_phototrophs	hisD; histidinol dehydrogenase [EC:1.1.1.23]	Histidine_metabolism
Crocosphaera	Late_branching_phototrophs	recD; exodeoxyribonuclease V alpha subunit [EC:3.1.11.5]	Homologous_recombination
Crocosphaera	Late_branching_phototrophs	AMY, amyA, malS; alpha-amylase [EC:3.2.1.1]	Starch_and_sucrose_metabolism
Crocosphaera	Late_branching_phototrophs	GBE1, glgB; 1,4-alpha-glucan branching enzyme [EC:2.4.1.18]	Starch_and_sucrose_metabolism
Crocosphaera	Late_branching_phototrophs	cgt; cyclomaltodextrin glucanotransferase [EC:2.4.1.19]	Starch_and_sucrose_metabolism
Crocosphaera	Late_branching_phototrophs	cbiQ; cobalt\/nickel transport system permease protein	Transporters
Crocosphaera	Late_branching_phototrophs	cbiQ; cobalt\/nickel transport system permease protein	Transporters
Crocosphaera	Late_branching_phototrophs	fieF; ferrous-iron efflux pump FieF	Transporters
Crocosphaera	Late_branching_phototrophs	aapM, bztC; general L-amino acid transport system permease protein	Transporters
Crocosphaera	Late_branching_phototrophs	aapM, bztC; general L-amino acid transport system permease protein	Transporters
Crocosphaera	Late_branching_phototrophs	gltI, aatJ; glutamate\/aspartate transport system substrate-binding protein	Transporters
Crocosphaera	Late_branching_phototrophs	gltI, aatJ; glutamate\/aspartate transport system substrate-binding protein	Transporters
Crocosphaera	Late_branching_phototrophs	K15383; MtN3 and saliva related transmembrane protein	Transporters
Crocosphaera	Late_branching_phototrophs	wzm, rfbA; lipopolysaccharide transport system permease protein	Transporters
Crocosphaera	Late_branching_phototrophs	wzm, rfbA; lipopolysaccharide transport system permease protein	Transporters
Crocosphaera	Late_branching_phototrophs	czcD, zitB; cobalt-zinc-cadmium efflux system protein	Transporters
Crocosphaera	Late_branching_phototrophs	cbiM; cobalt\/nickel transport system permease protein	Transporters
Crocosphaera	Late_branching_phototrophs	cbiM; cobalt\/nickel transport system permease protein	Transporters
Crocosphaera	Late_branching_phototrophs	ecfT; energy-coupling factor transport system permease protein	Transporters
Crocosphaera	Late_branching_phototrophs	ecfT; energy-coupling factor transport system permease protein	Transporters
Crocosphaera	Late_branching_phototrophs	ABC.PE.P1; peptide\/nickel transport system permease protein	Transporters
Crocosphaera	Late_branching_phototrophs	tonB; periplasmic protein TonB	Transporters
Crocosphaera	Late_branching_phototrophs	phnE; phosphonate transport system permease protein	Transporters
Crocosphaera	Late_branching_phototrophs	phnE; phosphonate transport system permease protein	Transporters
Crocosphaera	Late_branching_phototrophs	pstS; phosphate transport system substrate-binding protein	Transporters
Crocosphaera	Late_branching_phototrophs	pstS; phosphate transport system substrate-binding protein	Transporters
Crocosphaera	Late_branching_phototrophs	hlyA; hemolysin A	Transporters
Crocosphaera	Late_branching_phototrophs	crcB, FEX; fluoride exporter	Transporters
Crocosphaera	Late_branching_phototrophs	wzt, rbfB; lipopolysaccharide transport system ATP-binding protein	Transporters
Crocosphaera	Late_branching_phototrophs	wzt, rbfB; lipopolysaccharide transport system ATP-binding protein	Transporters
Crocosphaera	Late_branching_phototrophs	exbB; biopolymer transport protein ExbB	Transporters
Crocosphaera	Late_branching_phototrophs	pstA; phosphate transport system permease protein	Transporters
Crocosphaera	Late_branching_phototrophs	pstA; phosphate transport system permease protein	Transporters
Crocosphaera	Late_branching_phototrophs	wzxC; lipopolysaccharide exporter	Transporters
Crocosphaera	Late_branching_phototrophs	tamB; translocation and assembly module TamB	Transporters
Crocosphaera	Late_branching_phototrophs	ecfA; energy-coupling factor transport system ATP-binding protein [EC:7.-.-.-]	Transporters
Crocosphaera	Late_branching_phototrophs	ybiO; moderate conductance mechanosensitive channel	Transporters
Crocosphaera	Late_branching_phototrophs	feoB; ferrous iron transport protein B	Transporters
Crocosphaera	Late_branching_phototrophs	IRPC; inward rectifier potassium channel	Transporters
Crocosphaera	Late_branching_phototrophs	tlyC; magnesium and cobalt exporter, CNNM family	Transporters
Crocosphaera	Late_branching_phototrophs	yfbK; Ca-activated chloride channel homolog	Transporters
Crocosphaera	Late_branching_phototrophs	mscS; small conductance mechanosensitive channel	Transporters
Crocosphaera	Late_branching_phototrophs	amt, AMT, MEP; ammonium transporter, Amt family	Transporters
MGII	Early_branching_clades	PRODH, fadM, putB; proline dehydrogenase [EC:1.5.5.2]	Arginine_and_proline_metabolism
MGII	Early_branching_clades	mutM, fpg; formamidopyrimidine-DNA glycosylase [EC:3.2.2.23 4.2.99.18]	Base_excision_repair
MGII	Early_branching_clades	NTH; endonuclease III [EC:4.2.99.18]	Base_excision_repair
MGII	Early_branching_clades	SMUG1; single-strand selective monofunctional uracil DNA glycosylase [EC:3.2.2.-]	Base_excision_repair
MGII	Early_branching_clades	alkA; DNA-3-methyladenine glycosylase II [EC:3.2.2.21]	Base_excision_repair
MGII	Early_branching_clades	E4.1.1.49, pckA; phosphoenolpyruvate carboxykinase (ATP) [EC:4.1.1.49]	Citrate_cycle_TCA_cycle
MGII	Early_branching_clades	ACO, acnA; aconitate hydratase [EC:4.2.1.3]	Citrate_cycle_TCA_cycle
MGII	Early_branching_clades	korB, oorB, oforB; 2-oxoglutarate\/2-oxoacid ferredoxin oxidoreductase subunit beta [EC:1.2.7.3 1.2.7.11]	Citrate_cycle_TCA_cycle
MGII	Early_branching_clades	korA, oorA, oforA; 2-oxoglutarate\/2-oxoacid ferredoxin oxidoreductase subunit alpha [EC:1.2.7.3 1.2.7.11]	Citrate_cycle_TCA_cycle
MGII	Early_branching_clades	IDH3; isocitrate dehydrogenase (NAD+) [EC:1.1.1.41]	Citrate_cycle_TCA_cycle
MGII	Early_branching_clades	CS, gltA; citrate synthase [EC:2.3.3.1]	Citrate_cycle_TCA_cycle
MGII	Early_branching_clades	dut, DUT; dUTP pyrophosphatase [EC:3.6.1.23]	DNA_repair_and_recombination_proteins
MGII	Early_branching_clades	mutM, fpg; formamidopyrimidine-DNA glycosylase [EC:3.2.2.23 4.2.99.18]	DNA_repair_and_recombination_proteins
MGII	Early_branching_clades	uvrA; excinuclease ABC subunit A	DNA_repair_and_recombination_proteins
MGII	Early_branching_clades	dnaQ; DNA polymerase III subunit epsilon [EC:2.7.7.7]	DNA_repair_and_recombination_proteins
MGII	Early_branching_clades	phr, PHR1; deoxyribodipyrimidine photo-lyase [EC:4.1.99.3]	DNA_repair_and_recombination_proteins
MGII	Early_branching_clades	mutL; DNA mismatch repair protein MutL	DNA_repair_and_recombination_proteins
MGII	Early_branching_clades	uvrB; excinuclease ABC subunit B	DNA_repair_and_recombination_proteins
MGII	Early_branching_clades	NTH; endonuclease III [EC:4.2.99.18]	DNA_repair_and_recombination_proteins
MGII	Early_branching_clades	topA; DNA topoisomerase I [EC:5.6.2.1]	DNA_repair_and_recombination_proteins
MGII	Early_branching_clades	SMUG1; single-strand selective monofunctional uracil DNA glycosylase [EC:3.2.2.-]	DNA_repair_and_recombination_proteins
MGII	Early_branching_clades	alkA; DNA-3-methyladenine glycosylase II [EC:3.2.2.21]	DNA_repair_and_recombination_proteins
MGII	Early_branching_clades	alkB1_2, alkM; alkane 1-monooxygenase [EC:1.14.15.3]	Fatty_acid_degradation
MGII	Early_branching_clades	GCDH, gcdH; glutaryl-CoA dehydrogenase [EC:1.3.8.6]	Fatty_acid_degradation
MGII	Early_branching_clades	glpX; fructose-1,6-bisphosphatase II [EC:3.1.3.11]	Fructose_and_mannose_metabolism
MGII	Early_branching_clades	HPGDS; prostaglandin-H2 D-isomerase glutathione transferase [EC:5.3.99.2 2.5.1.18]	Glutathione_metabolism
MGII	Early_branching_clades	gcvH, GCSH; glycine cleavage system H protein	Glycine_serine_and_threonine_metabolism
MGII	Early_branching_clades	CMO; choline monooxygenase [EC:1.14.15.7]	Glycine_serine_and_threonine_metabolism
MGII	Early_branching_clades	GCDH, gcdH; glutaryl-CoA dehydrogenase [EC:1.3.8.6]	Lysine_degradation
MGII	Early_branching_clades	nuoN; NADH-quinone oxidoreductase subunit N [EC:7.1.1.2]	Oxidative_phosphorylation
MGII	Early_branching_clades	coxB, ctaC; cytochrome c oxidase subunit II [EC:7.1.1.9]	Oxidative_phosphorylation
MGII	Early_branching_clades	COX15, ctaA; heme a synthase [EC:1.17.99.9]	Oxidative_phosphorylation
MGII	Early_branching_clades	COX10, ctaB, cyoE; heme o synthase [EC:2.5.1.141]	Oxidative_phosphorylation
MGII	Early_branching_clades	paaI; acyl-CoA thioesterase [EC:3.1.2.-]	Phenylalanine_metabolism
MGII	Early_branching_clades	paaH, hbd, fadB, mmgB; 3-hydroxybutyryl-CoA dehydrogenase [EC:1.1.1.157]	Phenylalanine_metabolism
MGII	Early_branching_clades	paaD; ring-1,2-phenylacetyl-CoA epoxidase subunit PaaD	Phenylalanine_metabolism
MGII	Early_branching_clades	phnP; phosphoribosyl 1,2-cyclic phosphate phosphodiesterase [EC:3.1.4.55]	Phosphonate_and_phosphinate_metabolism
MGII	Early_branching_clades	CDO1; cysteine dioxygenase [EC:1.13.11.20]	Taurine_and_hypotaurine_metabolism
MGII	Early_branching_clades	GCDH, gcdH; glutaryl-CoA dehydrogenase [EC:1.3.8.6]	Tryptophan_metabolism
MGII	Early_branching_clades	MCEE, epi; methylmalonyl-CoA\/ethylmalonyl-CoA epimerase [EC:5.1.99.1]	Valine_leucine_and_isoleucine_degradation
MGII	Early_branching_clades	HMGCS; hydroxymethylglutaryl-CoA synthase [EC:2.3.3.10]	Valine_leucine_and_isoleucine_degradation
MGII	Early_branching_clades	bkdA; 2-oxoisovalerate dehydrogenase E1 component [EC:1.2.4.4]	Valine_leucine_and_isoleucine_degradation
Prochlorococcus	Late_branching_phototrophs	purF, PPAT; amidophosphoribosyltransferase [EC:2.4.2.14]	Alanine_aspartate_and_glutamate_metabolism
Prochlorococcus	Late_branching_phototrophs	psbZ; photosystem II PsbZ protein	Photosynthesis
Prochlorococcus	Late_branching_phototrophs	psbZ; photosystem II PsbZ protein	Photosynthesis_proteins
Prochlorococcus	Late_branching_phototrophs	macB; macrolide transport system ATP-binding\/permease protein [EC:7.6.2.-]	Transporters
Prochlorococcus	Late_branching_phototrophs	macB; macrolide transport system ATP-binding\/permease protein [EC:7.6.2.-]	Transporters
Prochlorococcus	Late_branching_phototrophs	K15383; MtN3 and saliva related transmembrane protein	Transporters
Roseobacter	Late_branching_clades	racD; aspartate racemase [EC:5.1.1.13]	Alanine_aspartate_and_glutamate_metabolism
Roseobacter	Late_branching_clades	FCY1; cytosine\/creatinine deaminase [EC:3.5.4.1 3.5.4.21]	Arginine_and_proline_metabolism
Roseobacter	Late_branching_clades	proC; pyrroline-5-carboxylate reductase [EC:1.5.1.2]	Arginine_and_proline_metabolism
Roseobacter	Late_branching_clades	hyuA; N-methylhydantoinase A [EC:3.5.2.14]	Arginine_and_proline_metabolism
Roseobacter	Late_branching_clades	nspC; carboxynorspermidine decarboxylase [EC:4.1.1.96]	Arginine_and_proline_metabolism
Roseobacter	Late_branching_clades	fliG; flagellar motor switch protein FliG	Bacterial_motility_proteins
Roseobacter	Late_branching_clades	fliQ; flagellar biosynthesis protein FliQ	Bacterial_motility_proteins
Roseobacter	Late_branching_clades	fliE; flagellar hook-basal body complex protein FliE	Bacterial_motility_proteins
Roseobacter	Late_branching_clades	fliC, hag; flagellin	Bacterial_motility_proteins
Roseobacter	Late_branching_clades	flgB; flagellar basal-body rod protein FlgB	Bacterial_motility_proteins
Roseobacter	Late_branching_clades	tatC; sec-independent protein translocase protein TatC	Bacterial_secretion_system
Roseobacter	Late_branching_clades	tatA; sec-independent protein translocase protein TatA	Bacterial_secretion_system
Roseobacter	Late_branching_clades	crtA; spheroidene monooxygenase [EC:1.14.15.9]	Carotenoid_biosynthesis
Roseobacter	Late_branching_clades	crtC; carotenoid 1,2-hydratase [EC:4.2.1.131]	Carotenoid_biosynthesis
Roseobacter	Late_branching_clades	mmuM, BHMT2; homocysteine S-methyltransferase [EC:2.1.1.10]	Cysteine_and_methionine_metabolism
Roseobacter	Late_branching_clades	fliG; flagellar motor switch protein FliG	Flagellar_assembly
Roseobacter	Late_branching_clades	fliQ; flagellar biosynthesis protein FliQ	Flagellar_assembly
Roseobacter	Late_branching_clades	fliE; flagellar hook-basal body complex protein FliE	Flagellar_assembly
Roseobacter	Late_branching_clades	fliC, hag; flagellin	Flagellar_assembly
Roseobacter	Late_branching_clades	flgB; flagellar basal-body rod protein FlgB	Flagellar_assembly
Roseobacter	Late_branching_clades	moeA; molybdopterin molybdotransferase [EC:2.10.1.1]	Folate_biosynthesis
Roseobacter	Late_branching_clades	queE; 7-carboxy-7-deazaguanine synthase [EC:4.3.99.3]	Folate_biosynthesis
Roseobacter	Late_branching_clades	pxpA; 5-oxoprolinase (ATP-hydrolysing) subunit A [EC:3.5.2.9]	Glutathione_metabolism
Roseobacter	Late_branching_clades	IDH1, IDH2, icd; isocitrate dehydrogenase [EC:1.1.1.42]	Glutathione_metabolism
Roseobacter	Late_branching_clades	gpx, btuE, bsaA; glutathione peroxidase [EC:1.11.1.9]	Glutathione_metabolism
Roseobacter	Late_branching_clades	GST, gst; glutathione S-transferase [EC:2.5.1.18]	Glutathione_metabolism
Roseobacter	Late_branching_clades	soxG; sarcosine oxidase, subunit gamma [EC:1.5.3.1]	Glycine_serine_and_threonine_metabolism
Roseobacter	Late_branching_clades	gpmB; 2,3-bisphosphoglycerate-dependent phosphoglycerate mutase [EC:5.4.2.11]	Glycine_serine_and_threonine_metabolism
Roseobacter	Late_branching_clades	hutU, UROC1; urocanate hydratase [EC:4.2.1.49]	Histidine_metabolism
Roseobacter	Late_branching_clades	hutI, AMDHD1; imidazolonepropionase [EC:3.5.2.7]	Histidine_metabolism
Roseobacter	Late_branching_clades	LYS1; saccharopine dehydrogenase (NAD+, L-lysine forming) [EC:1.5.1.7]	Lysine_biosynthesis
Roseobacter	Late_branching_clades	uspF; universal stress protein F	Signaling_proteins
Roseobacter	Late_branching_clades	ygiM; SH3 domain protein	Signaling_proteins
Roseobacter	Late_branching_clades	K07182; CBS domain-containing protein	Signaling_proteins
Roseobacter	Late_branching_clades	bluF; blue light- and temperature-responsive anti-repressor	Signaling_proteins
Roseobacter	Late_branching_clades	soxX; L-cysteine S-thiosulfotransferase [EC:2.8.5.2]	Sulfur_metabolism
Roseobacter	Late_branching_clades	pdxA; 4-hydroxythreonine-4-phosphate dehydrogenase [EC:1.1.1.262]	Vitamin_B6_metabolism
SAR11	Late_branching_clades	aspB; aspartate aminotransferase [EC:2.6.1.1]	Alanine_aspartate_and_glutamate_metabolism
SAR11	Late_branching_clades	racD; aspartate racemase [EC:5.1.1.13]	Alanine_aspartate_and_glutamate_metabolism
SAR11	Late_branching_clades	aspB; aspartate aminotransferase [EC:2.6.1.1]	Arginine_and_proline_metabolism
SAR11	Late_branching_clades	GATM; glycine amidinotransferase [EC:2.1.4.1]	Arginine_and_proline_metabolism
SAR11	Late_branching_clades	proC; pyrroline-5-carboxylate reductase [EC:1.5.1.2]	Arginine_and_proline_metabolism
SAR11	Late_branching_clades	tatB; sec-independent protein translocase protein TatB	Bacterial_secretion_system
SAR11	Late_branching_clades	secB; preprotein translocase subunit SecB	Bacterial_secretion_system
SAR11	Late_branching_clades	tatC; sec-independent protein translocase protein TatC	Bacterial_secretion_system
SAR11	Late_branching_clades	aspB; aspartate aminotransferase [EC:2.6.1.1]	Cysteine_and_methionine_metabolism
SAR11	Late_branching_clades	suyA; (2R)-sulfolactate sulfo-lyase subunit alpha [EC:4.4.1.24]	Cysteine_and_methionine_metabolism
SAR11	Late_branching_clades	BHMT; betaine-homocysteine S-methyltransferase [EC:2.1.1.5]	Cysteine_and_methionine_metabolism
SAR11	Late_branching_clades	folC; dihydrofolate synthase folylpolyglutamate synthase [EC:6.3.2.12 6.3.2.17]	Folate_biosynthesis
SAR11	Late_branching_clades	PCBD, phhB; 4a-hydroxytetrahydrobiopterin dehydratase [EC:4.2.1.96]	Folate_biosynthesis
SAR11	Late_branching_clades	GATM; glycine amidinotransferase [EC:2.1.4.1]	Glycine_serine_and_threonine_metabolism
SAR11	Late_branching_clades	PGAM, gpmA; 2,3-bisphosphoglycerate-dependent phosphoglycerate mutase [EC:5.4.2.11]	Glycine_serine_and_threonine_metabolism
SAR11	Late_branching_clades	GLDC, gcvP; glycine dehydrogenase [EC:1.4.4.2]	Glycine_serine_and_threonine_metabolism
SAR11	Late_branching_clades	BHMT; betaine-homocysteine S-methyltransferase [EC:2.1.1.5]	Glycine_serine_and_threonine_metabolism
SAR11	Late_branching_clades	hisZ; ATP phosphoribosyltransferase regulatory subunit	Histidine_metabolism
SAR11	Late_branching_clades	hisIE; phosphoribosyl-AMP cyclohydrolase phosphoribosyl-ATP pyrophosphohydrolase [EC:3.5.4.19 3.6.1.31]	Histidine_metabolism
SAR11	Late_branching_clades	hisH; imidazole glycerol-phosphate synthase subunit HisH [EC:4.3.2.10]	Histidine_metabolism
SAR11	Late_branching_clades	hisG; ATP phosphoribosyltransferase [EC:2.4.2.17]	Histidine_metabolism
SAR11	Late_branching_clades	murEF; MurE\/MurF fusion protein [EC:6.3.2.13 6.3.2.10]	Lysine_biosynthesis
SAR11	Late_branching_clades	K07168; CBS domain-containing membrane protein	Signaling_proteins
SAR11	Late_branching_clades	tauC; taurine transport system permease protein	Sulfur_metabolism
SAR11	Late_branching_clades	cysQ, MET22, BPNT1; 3'(2'), 5'-bisphosphate nucleotidase [EC:3.1.3.7]	Sulfur_metabolism
SAR11	Late_branching_clades	aspB; aspartate aminotransferase [EC:2.6.1.1]	Tyrosine_metabolism
SAR116	Late_branching_clades	flgM; negative regulator of flagellin synthesis FlgM	Bacterial_motility_proteins
SAR116	Late_branching_clades	fliC, hag; flagellin	Bacterial_motility_proteins
SAR116	Late_branching_clades	flhF; flagellar biosynthesis protein FlhF	Bacterial_motility_proteins
SAR116	Late_branching_clades	motA; chemotaxis protein MotA	Bacterial_motility_proteins
SAR116	Late_branching_clades	fliR; flagellar biosynthesis protein FliR	Bacterial_motility_proteins
SAR116	Late_branching_clades	tolC, bepC, cyaE, raxC, sapF, rsaF, hasF; outer membrane protein	Bacterial_secretion_system
SAR116	Late_branching_clades	crtR; beta-carotene hydroxylase [EC:1.14.13.-]	Carotenoid_biosynthesis
SAR116	Late_branching_clades	mtnN, mtn, pfs; adenosylhomocysteine nucleosidase [EC:3.2.2.9]	Cysteine_and_methionine_metabolism
SAR116	Late_branching_clades	flgM; negative regulator of flagellin synthesis FlgM	Flagellar_assembly
SAR116	Late_branching_clades	fliC, hag; flagellin	Flagellar_assembly
SAR116	Late_branching_clades	motA; chemotaxis protein MotA	Flagellar_assembly
SAR116	Late_branching_clades	fliR; flagellar biosynthesis protein FliR	Flagellar_assembly
SAR116	Late_branching_clades	mocA; molybdenum cofactor cytidylyltransferase [EC:2.7.7.76]	Folate_biosynthesis
SAR116	Late_branching_clades	G6PD, zwf; glucose-6-phosphate 1-dehydrogenase [EC:1.1.1.49 1.1.1.363]	Glutathione_metabolism
SAR202	Early_branching_clades	prdB; D-proline reductase (dithiol) PrdB [EC:1.21.4.1]	Arginine_and_proline_metabolism
SAR202	Early_branching_clades	hyuA; N-methylhydantoinase A [EC:3.5.2.14]	Arginine_and_proline_metabolism
SAR202	Early_branching_clades	glnA, GLUL; glutamine synthetase [EC:6.3.1.2]	Arginine_biosynthesis
SAR202	Early_branching_clades	OGG1; N-glycosylase\/DNA lyase [EC:3.2.2.- 4.2.99.18]	Base_excision_repair
SAR202	Early_branching_clades	OGG1; N-glycosylase\/DNA lyase [EC:3.2.2.- 4.2.99.18]	DNA_repair_and_recombination_proteins
SAR202	Early_branching_clades	sbcD, mre11; DNA repair protein SbcD\/Mre11	DNA_repair_and_recombination_proteins
SAR202	Early_branching_clades	K07046; L-fuconolactonase [EC:3.1.1.-]	Fructose_and_mannose_metabolism
SAR202	Early_branching_clades	LRA3, rhmD; L-rhamnonate dehydratase [EC:4.2.1.90]	Fructose_and_mannose_metabolism
SAR202	Early_branching_clades	ggt; gamma-glutamyltranspeptidase glutathione hydrolase [EC:2.3.2.2 3.4.19.13]	Glutathione_metabolism
SAR202	Early_branching_clades	glxK, garK; glycerate 2-kinase [EC:2.7.1.165]	Glycine_serine_and_threonine_metabolism
SAR202	Early_branching_clades	coxD, ctaF; cytochrome c oxidase subunit IV [EC:7.1.1.9]	Oxidative_phosphorylation
SAR202	Early_branching_clades	nuoK; NADH-quinone oxidoreductase subunit K [EC:7.1.1.2]	Oxidative_phosphorylation
SAR202	Early_branching_clades	paaD; ring-1,2-phenylacetyl-CoA epoxidase subunit PaaD	Phenylalanine_metabolism
SAR202	Early_branching_clades	ggt; gamma-glutamyltranspeptidase glutathione hydrolase [EC:2.3.2.2 3.4.19.13]	Taurine_and_hypotaurine_metabolism
SAR202	Early_branching_clades	kynB; arylformamidase [EC:3.5.1.9]	Tryptophan_metabolism
SAR202	Early_branching_clades	hpaI, hpcH; 4-hydroxy-2-oxoheptanedioate aldolase [EC:4.1.2.52]	Tyrosine_metabolism
SAR324	Early_branching_clades	argJ; glutamate N-acetyltransferase amino-acid N-acetyltransferase [EC:2.3.1.35 2.3.1.1]	Arginine_biosynthesis
SAR324	Early_branching_clades	MPG; DNA-3-methyladenine glycosylase [EC:3.2.2.21]	Base_excision_repair
SAR324	Early_branching_clades	IDH1, IDH2, icd; isocitrate dehydrogenase [EC:1.1.1.42]	Citrate_cycle_TCA_cycle
SAR324	Early_branching_clades	MPG; DNA-3-methyladenine glycosylase [EC:3.2.2.21]	DNA_repair_and_recombination_proteins
SAR324	Early_branching_clades	EXD2; exonuclease 3'-5' domain-containing protein 2 [EC:3.1.11.1]	DNA_repair_and_recombination_proteins
SAR324	Early_branching_clades	K07046; L-fuconolactonase [EC:3.1.1.-]	Fructose_and_mannose_metabolism
SAR324	Early_branching_clades	HPGDS; prostaglandin-H2 D-isomerase glutathione transferase [EC:5.3.99.2 2.5.1.18]	Glutathione_metabolism
SAR324	Early_branching_clades	IDH1, IDH2, icd; isocitrate dehydrogenase [EC:1.1.1.42]	Glutathione_metabolism
SAR324	Early_branching_clades	GGCT; gamma-glutamylcyclotransferase [EC:4.3.2.9]	Glutathione_metabolism
SAR324	Early_branching_clades	gck, gckA, GLYCTK; glycerate 2-kinase [EC:2.7.1.165]	Glycine_serine_and_threonine_metabolism
SAR324	Early_branching_clades	CHO1, pssA; CDP-diacylglycerol---serine O-phosphatidyltransferase [EC:2.7.8.8]	Glycine_serine_and_threonine_metabolism
SAR324	Early_branching_clades	thrH; phosphoserine homoserine phosphotransferase [EC:3.1.3.3 2.7.1.39]	Glycine_serine_and_threonine_metabolism
SAR324	Early_branching_clades	ATPF0B, atpF; F-type H+-transporting ATPase subunit b	Oxidative_phosphorylation
SAR86	Late_branching_clades	glnA, GLUL; glutamine synthetase [EC:6.3.1.2]	Alanine_aspartate_and_glutamate_metabolism
SAR86	Late_branching_clades	proC; pyrroline-5-carboxylate reductase [EC:1.5.1.2]	Arginine_and_proline_metabolism
SAR86	Late_branching_clades	gspJ; general secretion pathway protein J	Bacterial_secretion_system
SAR86	Late_branching_clades	gspH; general secretion pathway protein H	Bacterial_secretion_system
SAR86	Late_branching_clades	phoD; alkaline phosphatase D [EC:3.1.3.1]	Folate_biosynthesis
SAR86	Late_branching_clades	E3.1.3.1, phoA, phoB; alkaline phosphatase [EC:3.1.3.1]	Folate_biosynthesis
SAR86	Late_branching_clades	ggt; gamma-glutamyltranspeptidase glutathione hydrolase [EC:2.3.2.2 3.4.19.13]	Glutathione_metabolism
SAR86	Late_branching_clades	GST, gst; glutathione S-transferase [EC:2.5.1.18]	Glutathione_metabolism
SAR86	Late_branching_clades	betA, CHDH; choline dehydrogenase [EC:1.1.99.1]	Glycine_serine_and_threonine_metabolism
SAR86	Late_branching_clades	LYSN; 2-aminoadipate transaminase [EC:2.6.1.-]	Lysine_biosynthesis
SAR86	Late_branching_clades	tauD; taurine dioxygenase [EC:1.14.11.17]	Sulfur_metabolism
SAR86	Late_branching_clades	tauD; taurine dioxygenase [EC:1.14.11.17]	Taurine_and_hypotaurine_metabolism
SAR86	Late_branching_clades	ggt; gamma-glutamyltranspeptidase glutathione hydrolase [EC:2.3.2.2 3.4.19.13]	Taurine_and_hypotaurine_metabolism
SAR92	Late_branching_clades	spdH; spermidine dehydrogenase [EC:1.5.99.6]	Arginine_and_proline_metabolism
SAR92	Late_branching_clades	tatA; sec-independent protein translocase protein TatA	Bacterial_secretion_system
SAR92	Late_branching_clades	lcyB, crtL1, crtY; lycopene beta-cyclase [EC:5.5.1.19]	Carotenoid_biosynthesis
SAR92	Late_branching_clades	cysE; serine O-acetyltransferase [EC:2.3.1.30]	Cysteine_and_methionine_metabolism
SAR92	Late_branching_clades	cysE; serine O-acetyltransferase [EC:2.3.1.30]	Cysteine_and_methionine_metabolism
SAR92	Late_branching_clades	TST, MPST, sseA; thiosulfate\/3-mercaptopyruvate sulfurtransferase [EC:2.8.1.1 2.8.1.2]	Cysteine_and_methionine_metabolism
SAR92	Late_branching_clades	serC, PSAT1; phosphoserine aminotransferase [EC:2.6.1.52]	Cysteine_and_methionine_metabolism
SAR92	Late_branching_clades	serC, PSAT1; phosphoserine aminotransferase [EC:2.6.1.52]	Glycine_serine_and_threonine_metabolism
SAR92	Late_branching_clades	hisC; histidinol-phosphate aminotransferase [EC:2.6.1.9]	Histidine_metabolism
SAR92	Late_branching_clades	cysE; serine O-acetyltransferase [EC:2.3.1.30]	Sulfur_metabolism
SAR92	Late_branching_clades	cysE; serine O-acetyltransferase [EC:2.3.1.30]	Sulfur_metabolism
SAR92	Late_branching_clades	TST, MPST, sseA; thiosulfate\/3-mercaptopyruvate sulfurtransferase [EC:2.8.1.1 2.8.1.2]	Sulfur_metabolism
SAR92	Late_branching_clades	tauD; taurine dioxygenase [EC:1.14.11.17]	Sulfur_metabolism
SAR92	Late_branching_clades	tauD; taurine dioxygenase [EC:1.14.11.17]	Taurine_and_hypotaurine_metabolism
SAR92	Late_branching_clades	hisC; histidinol-phosphate aminotransferase [EC:2.6.1.9]	Tyrosine_metabolism
SAR92	Late_branching_clades	pdxA; 4-hydroxythreonine-4-phosphate dehydrogenase [EC:1.1.1.262]	Vitamin_B6_metabolism
SAR92	Late_branching_clades	serC, PSAT1; phosphoserine aminotransferase [EC:2.6.1.52]	Vitamin_B6_metabolism
Synechococcus	Late_branching_phototrophs	tuaH; teichuronic acid biosynthesis glycosyltransferase TuaH [EC:2.4.-.-]	Glycosyltransferases
Synechococcus	Late_branching_phototrophs	cd, ma, nplT; cyclomaltodextrinase maltogenic alpha-amylase neopullulanase [EC:3.2.1.54 3.2.1.133 3.2.1.135]	Starch_and_sucrose_metabolism
Synechococcus	Late_branching_phototrophs	fieF; ferrous-iron efflux pump FieF	Transporters
Synechococcus	Late_branching_phototrophs	TC.SULP; sulfate permease, SulP family	Transporters
