## Supplemental File 9 for "A Timeline of Bacterial and Archaeal Diversification in the Ocean"

Clade	Log-normal_chain1_mean	Log-normal_chain1_stderr	Log-normal_chain2_mean	Log-normal_chain2_stderr	Log-normal_chain4_mean	Log-normal_chain4_stderr	Log-normal_chain3_mean	Log-normal_chain3_stderr	CIR_chain1_mean	CIR_chain1_stderr	CIR_chain2_mean	CIR_chain2_stderr	CIR_chain4_mean	CIR_chain4_stderr	CIR_chain3_mean	CIR_chain3_stderr	UGAM_chain1_mean	UGAM_chain1_stderr	UGAM_chain2_mean	UGAM_chain2_stderr	UGAM_chain4_mean	UGAM_chain4_stderr	UGAM_chain3_mean	UGAM_chain3_stderr	Treepl_set_priors_2_mean	Treepl_set_priors_2_stderr	Treepl_set_priors_1_mean	Treepl_set_priors_1_stderr
Cyanobacteria	3437.239207920793	64.06976603800496	3562.1240000000003	57.28081291322603	3405.3738	66.96204965172437	3344.1276000000003	82.55648398666217	3344.1276000000003	82.55648398666217	3344.1276000000003	82.55648398666217	3344.1276000000003	82.55648398666217	3344.1276000000003	82.55648398666217	3344.1276000000003	82.55648398666217	3344.1276000000003	82.55648398666217	3344.1276000000003	82.55648398666217	3344.1276000000003	82.55648398666217	3185.1120461460005	79.44133126242569	3167.439735914	126.87185462357829
Crocosphaera	240.35459405940597	39.520222046159944	222.63637000000003	48.277544707587396	228.20519000000004	55.30614536517528	227.72561000000002	47.73731119049229	227.72561000000002	47.73731119049229	227.72561000000002	47.73731119049229	227.72561000000002	47.73731119049229	227.72561000000002	47.73731119049229	227.72561000000002	47.73731119049229	227.72561000000002	47.73731119049229	227.72561000000002	47.73731119049229	227.72561000000002	47.73731119049229	186.22638145000005	26.764284438838107	186.22180600599995	31.767520351410937
Photosynthetic Cyanobacteria	2685.9137623762376	99.11305550724961	2754.7778000000003	124.46154576880362	2675.104	101.4204251913785	2611.1528	109.1216939300339	2611.1528	109.1216939300339	2611.1528	109.1216939300339	2611.1528	109.1216939300339	2611.1528	109.1216939300339	2611.1528	109.1216939300339	2611.1528	109.1216939300339	2611.1528	109.1216939300339	2611.1528	109.1216939300339	2461.0272471740004	112.58101929608073	2492.7847161020004	96.43705267773767
SAR92	360.74492079207914	51.35252883352179	443.8252	43.33179822970656	408.45586999999995	47.46544529247671	429.88045999999986	36.65199453956633	429.88045999999986	36.65199453956633	429.88045999999986	36.65199453956633	429.88045999999986	36.65199453956633	429.88045999999986	36.65199453956633	429.88045999999986	36.65199453956633	429.88045999999986	36.65199453956633	429.88045999999986	36.65199453956633	429.88045999999986	36.65199453956633	451.666826319	29.987668025187176	433.904885165	24.795887810889045
SAR86	450.94087128712874	49.77885571833685	518.74894	39.66318997932971	491.27818000000013	39.5057777884147	503.1568	29.57133449372889	503.1568	29.57133449372889	503.1568	29.57133449372889	503.1568	29.57133449372889	503.1568	29.57133449372889	503.1568	29.57133449372889	503.1568	29.57133449372889	503.1568	29.57133449372889	503.1568	29.57133449372889	701.15891548	78.3779161025202	668.8531291639999	46.854192560751926
SAR116	986.4367326732672	68.40014339266006	1027.60668	100.38131659426269	849.6261199999998	67.72700521878699	959.1816600000001	69.00636648892912	959.1816600000001	69.00636648892912	959.1816600000001	69.00636648892912	959.1816600000001	69.00636648892912	959.1816600000001	69.00636648892912	959.1816600000001	69.00636648892912	959.1816600000001	69.00636648892912	959.1816600000001	69.00636648892912	959.1816600000001	69.00636648892912	947.180326968	38.570371637919436	914.308304462	60.082479153381854
SAR202	2316.3986138613864	126.28262433905864	2312.8100000000004	104.77896324167365	2287.5613999999996	67.91577310198274	2478.6146	68.13125011945694	2478.6146	68.13125011945694	2478.6146	68.13125011945694	2478.6146	68.13125011945694	2478.6146	68.13125011945694	2478.6146	68.13125011945694	2478.6146	68.13125011945694	2478.6146	68.13125011945694	2478.6146	68.13125011945694	2176.230400089	60.85144812014758	2138.975264707	75.96953586680212
Prochlorococcus	223.75806930693068	25.602649914002242	229.16381	20.806479184472803	223.12319999999997	19.39404813235236	229.61624000000003	22.34519227714096	229.61624000000003	22.34519227714096	229.61624000000003	22.34519227714096	229.61624000000003	22.34519227714096	229.61624000000003	22.34519227714096	229.61624000000003	22.34519227714096	229.61624000000003	22.34519227714096	229.61624000000003	22.34519227714096	229.61624000000003	22.34519227714096	428.60396202900006	61.854983227272704	428.44432684699996	72.7097965088851
Synechococcus	233.90347524752477	27.34277340644723	239.02015000000003	21.914729397998506	232.52453000000006	21.59282878895445	242.73750999999996	22.194179462865932	242.73750999999996	22.194179462865932	242.73750999999996	22.194179462865932	242.73750999999996	22.194179462865932	242.73750999999996	22.194179462865932	242.73750999999996	22.194179462865932	242.73750999999996	22.194179462865932	242.73750999999996	22.194179462865932	242.73750999999996	22.194179462865932	420.109883244	68.49211328939401	420.19693880599993	79.27484337549151
MGII	1582.2810891089114	155.01709694210635	916.71937	82.2547609356024	1174.7609299999997	98.69393603806213	1184.02985	91.97112126220654	1184.02985	91.97112126220654	1184.02985	91.97112126220654	1184.02985	91.97112126220654	1184.02985	91.97112126220654	1184.02985	91.97112126220654	1184.02985	91.97112126220654	1184.02985	91.97112126220654	1184.02985	91.97112126220654	1260.7716634839999	48.70628260080377	1238.0425961229998	76.43709743364414
Aerobic Marinimicrobia	2097.018415841584	159.66710097613756	2268.2244	56.33796306789942	2192.8004	90.09697244547121	2195.8338	113.71856999435053	2195.8338	113.71856999435053	2195.8338	113.71856999435053	2195.8338	113.71856999435053	2195.8338	113.71856999435053	2195.8338	113.71856999435053	2195.8338	113.71856999435053	2195.8338	113.71856999435053	2195.8338	113.71856999435053	2068.779419172	55.21018328082346	2024.8914290219998	89.16431778663274
Roseobacter	377.43077227722773	48.348246562834284	370.15926	84.90261646988507	265.54499000000004	49.84927181744885	331.51185999999996	41.09682934412824	331.51185999999996	41.09682934412824	331.51185999999996	41.09682934412824	331.51185999999996	41.09682934412824	331.51185999999996	41.09682934412824	331.51185999999996	41.09682934412824	331.51185999999996	41.09682934412824	331.51185999999996	41.09682934412824	331.51185999999996	41.09682934412824	317.39649667900005	16.440440818636777	305.443186122	15.698479522415425
SAR11	766.2892277227722	59.74383999513242	807.06241	30.745075635325737	714.6461300000001	41.00254462753623	724.76292	47.503398096910914	724.76292	47.503398096910914	724.76292	47.503398096910914	724.76292	47.503398096910914	724.76292	47.503398096910914	724.76292	47.503398096910914	724.76292	47.503398096910914	724.76292	47.503398096910914	724.76292	47.503398096910914	840.4903445939999	62.2995512983465	807.6984547279999	39.582511324594854
SAR324	1805.9448514851488	149.1391716485895	1801.0432	164.836012272076	1674.3301	135.44623342489078	1686.4705	142.77632799154767	1686.4705	142.77632799154767	1686.4705	142.77632799154767	1686.4705	142.77632799154767	1686.4705	142.77632799154767	1686.4705	142.77632799154767	1686.4705	142.77632799154767	1686.4705	142.77632799154767	1686.4705	142.77632799154767	1534.9549403360002	98.81755177043708	1475.973794008	132.39735245243074
MGI	542.2036336633664	34.65268434610152	699.62527	81.2464106189135	679.8641499999999	85.92308409366775	678.1849800000001	50.27893360284802	678.1849800000001	50.27893360284802	678.1849800000001	50.27893360284802	678.1849800000001	50.27893360284802	678.1849800000001	50.27893360284802	678.1849800000001	50.27893360284802	678.1849800000001	50.27893360284802	678.1849800000001	50.27893360284802	678.1849800000001	50.27893360284802	632.0324771319999	34.50475882185864	619.8120573179999	30.16353382986906
